# Continuous cell type diversification throughout the embryonic and postnatal mouse visual cortex development

**DOI:** 10.1101/2024.10.02.616246

**Authors:** Yuan Gao, Cindy T. J. van Velthoven, Changkyu Lee, Emma D. Thomas, Darren Bertagnolli, Daniel Carey, Tamara Casper, Anish Bhaswanth Chakka, Rushil Chakrabarty, Michael Clark, Marie J. Desierto, Rebecca Ferrer, Jessica Gloe, Jeff Goldy, Nathan Guilford, Junitta Guzman, Carliana R. Halterman, Daniel Hirschstein, Windy Ho, Katelyn James, Rachel McCue, Emma Meyerdierks, Beagan Nguy, Nick Pena, Trangthanh Pham, Nadiya V. Shapovalova, Josef Sulc, Amy Torkelson, Alex Tran, Herman Tung, Justin Wang, Kara Ronellenfitch, Boaz Levi, Michael J. Hawrylycz, Chelsea Pagan, Nick Dee, Kimberly A. Smith, Bosiljka Tasic, Zizhen Yao, Hongkui Zeng

## Abstract

The mammalian cortex is composed of a highly diverse set of cell types and develops through a series of temporally regulated events that build out the cell type and circuit foundation for cortical function. The mechanisms underlying the development of different cell types remain elusive. Single-cell transcriptomics provides the capacity to systematically study cell types across the entire temporal range of cortical development. Here, we present a comprehensive and high-resolution transcriptomic and epigenomic cell type atlas of the developing mouse visual cortex. The atlas was built from a single-cell RNA-sequencing dataset of 568,674 high-quality single-cell transcriptomes and a single-nucleus Multiome dataset of 194,545 high-quality nuclei providing both transcriptomic and chromatin accessibility profiles, densely sampled throughout the embryonic and postnatal developmental stages from E11.5 to P56. We computationally reconstructed a transcriptomic developmental trajectory map of all excitatory, inhibitory, and non-neuronal cell types in the visual cortex, identifying branching points marking the emergence of new cell types at specific developmental ages and defining molecular signatures of cellular diversification. In addition to neurogenesis, gliogenesis and early postmitotic maturation in the embryonic stage which gives rise to all the cell classes and nearly all subclasses, we find that increasingly refined cell types emerge throughout the postnatal differentiation process, including the late emergence of many cell types during the eye-opening stage (P11-P14) and the onset of critical period (P21), suggesting continuous cell type diversification at different stages of cortical development. Throughout development, we find cooperative dynamic changes in gene expression and chromatin accessibility in specific cell types, identifying both chromatin peaks potentially regulating the expression of specific genes and transcription factors potentially regulating specific peaks. Furthermore, a single gene can be regulated by multiple peaks associated with different cell types and/or different developmental stages. Collectively, our study provides the most detailed dynamic molecular map directly associated with individual cell types and specific developmental events that reveals the molecular logic underlying the continuous refinement of cell type identities in the developing visual cortex.
