## Supplementary Table 1 for "Continuous cell type diversification throughout the embryonic and postnatal mouse visual cortex development"

### Sheet: library_table_scRNAseq
load_name	age_label	external_donor_name	sex	full_genotype	roi	method	cell_prep_type	facs_population_plan	Pre_QC cell #	Post_QC cell #
912_A04	E11.5	607513.E11.5	F	wt/wt	WholeBrain	10Xv3	Cells	No FACS	8923	5053
912_B04	E11.5	607513.E11.5	F	wt/wt	WholeBrain	10Xv3	Cells	No FACS	7904	4302
916_A05	E12.5	607641.E12.5	F	wt/wt	WholeBrain	10Xv3	Cells	No FACS	9311	2781
916_B05	E12.5	607641.E12.5	F	wt/wt	WholeBrain	10Xv3	Cells	No FACS	7367	2136
1192_A05	E13.5	628080.E13.5	M	wt/wt	CH - BS	10Xv3	Cells	No FACS	8805	2672
1192_B05	E13.5	628083.E13.5	M	wt/wt	CH - BS	10Xv3	Cells	No FACS	7741	2425
898_A02	E13.5	606627.E13.5	M	wt/wt	CH - BS	10Xv3	Cells	No FACS	8936	2444
898_B02	E13.5	606627.E13.5	M	wt/wt	CH - BS	10Xv3	Cells	No FACS	7859	2322
885_C03	E14.5	605668.E14.5	M	wt/wt	CH - BS	10Xv3	Cells	No FACS	7704	2950
885_A03	E15.5	605660.E15.5	M	wt/wt	VIS	10Xv3	Cells	No FACS	6093	4601
873_A04	E16.5	604635.E16.5	M	wt/wt	VIS	10Xv3	Cells	No FACS	6877	5298
1217_A03	E17	629413	F	wt/wt	VIS	10Xv3	Cells	No FACS	7846	5716
1217_C03	E17	629414	M	wt/wt	VIS	10Xv3	Cells	No FACS	7027	5032
876_A05	E17.5	604798.E17.5	F	wt/wt	VIS	10Xv3	Cells	No FACS	8706	6039
1205_A04	E18	628825	F	wt/wt	VIS	10Xv3	Cells	No FACS	8882	6046
861_A03	E18.5	603767.E18.5	M	wt/wt	VIS	10Xv3	Cells	No FACS	9183	6176
476.3_D01	P0	564695	M	Snap25-IRES2-Cre/wt;Ai14(RCL-tdT)/wt	VIS	10Xv3	Cells	No FACS	9089	6795
476.3_E01	P0	564695	M	Snap25-IRES2-Cre/wt;Ai14(RCL-tdT)/wt	VIS	10Xv3	Cells	RFP-positive, Hoechst-positive	11941	7865
476.3_F01	P0	564695	M	Snap25-IRES2-Cre/wt;Ai14(RCL-tdT)/wt	VIS	10Xv3	Cells	Hoechst-positive	11422	7616
534_A04	P1	572416	M	Snap25-IRES2-Cre/wt;Ai14(RCL-tdT)/wt	VIS	10Xv3	Cells	No FACS	7476	5587
534_C04	P1	572416	M	Snap25-IRES2-Cre/wt;Ai14(RCL-tdT)/wt	VIS	10Xv3	Cells	RFP-positive, Hoechst-positive	7519	5793
537_A07	P2	572417	M	Snap25-IRES2-Cre/wt;Ai14(RCL-tdT)/wt	VIS	10Xv3	Cells	No FACS	7591	4885
537_B07	P2	572417	M	Snap25-IRES2-Cre/wt;Ai14(RCL-tdT)/wt	VIS	10Xv3	Cells	RFP-positive, Hoechst-positive	10481	7064
578_A04	P3	576683	M	Snap25-IRES2-Cre/wt;Ai14(RCL-tdT)/wt	VIS	10Xv3	Cells	No FACS	12268	9262
578_B04	P3	576683	M	Snap25-IRES2-Cre/wt;Ai14(RCL-tdT)/wt	VIS	10Xv3	Cells	RFP-positive, Hoechst-positive	11557	8691
630_A01	P4	581792	M	Snap25-IRES2-Cre/wt;Ai14(RCL-tdT)/wt	VIS	10Xv3	Cells	No FACS	9938	7806
630_C01	P4	581792	M	Snap25-IRES2-Cre/wt;Ai14(RCL-tdT)/wt	VIS	10Xv3	Cells	RFP-positive, Hoechst-positive	8702	4938
634_A03	P5	582040	M	Snap25-IRES2-Cre/wt;Ai14(RCL-tdT)/wt	VIS	10Xv3	Cells	RFP-positive, Hoechst-positive	13421	8665
634_B03	P5	582040	M	Snap25-IRES2-Cre/wt;Ai14(RCL-tdT)/wt	VIS	10Xv3	Cells	No FACS	7066	4691
649_A01	P6	583219	M	Snap25-IRES2-Cre/wt;Ai14(RCL-tdT)/wt	VIS	10Xv3	Cells	No FACS	13406	11427
649_B01	P6	583219	M	Snap25-IRES2-Cre/wt;Ai14(RCL-tdT)/wt	VIS	10Xv3	Cells	RFP-positive, Hoechst-positive	7390	6535
530_A01	P7	571642	M	Snap25-IRES2-Cre/wt;Ai14(RCL-tdT)/wt	VIS	10Xv3	Cells	RFP-positive, Hoechst-positive	9209	2690
530_B01	P7	571642	M	Snap25-IRES2-Cre/wt;Ai14(RCL-tdT)/wt	VIS	10Xv3	Cells	No FACS	14013	6558
849.3_A07	P7	601660	M	Snap25-IRES2-Cre/wt;Ai14(RCL-tdT)/wt	VIS	10Xv3	Cells	No FACS	8078	5704
849.3_C07	P7	601660	M	Snap25-IRES2-Cre/wt;Ai14(RCL-tdT)/wt	VIS	10Xv3	Cells	RFP-positive, Hoechst-positive	6663	4068
533_A03	P8	571645	M	Snap25-IRES2-Cre/wt;Ai14(RCL-tdT)/wt	VIS	10Xv3	Cells	No FACS	11149	7345
533_B03	P8	571645	M	Snap25-IRES2-Cre/wt;Ai14(RCL-tdT)/wt	VIS	10Xv3	Cells	RFP-positive, Hoechst-positive	13459	5272
1082_A05	P9	620146	M	wt/wt	VIS	10Xv3	Cells	No FACS	10273	7718
547_A01	P9	572997	M	Snap25-IRES2-Cre/wt;Ai14(RCL-tdT)/wt	VIS	10Xv3	Cells	No FACS	6313	4392
547_B01	P9	572997	M	Snap25-IRES2-Cre/wt;Ai14(RCL-tdT)/wt	VIS	10Xv3	Cells	RFP-positive, Hoechst-positive	6350	1901
568_A02	P10	574902	M	Snap25-IRES2-Cre/wt;Ai14(RCL-tdT)/wt	VIS	10Xv3	Cells	No FACS	13287	9124
568_C02	P10	574902	M	Snap25-IRES2-Cre/wt;Ai14(RCL-tdT)/wt	VIS	10Xv3	Cells	RFP-positive, Hoechst-positive	10447	3022
570_A04	P11	574904	M	Snap25-IRES2-Cre/wt;Ai14(RCL-tdT)/wt	VIS	10Xv3	Cells	No FACS	12587	7813
570_B04	P11	574904	M	Snap25-IRES2-Cre/wt;Ai14(RCL-tdT)/wt	VIS	10Xv3	Cells	RFP-positive, Hoechst-positive	11425	4072
264_A01	P12	536763	F	Snap25-IRES2-Cre/wt;Ai14(RCL-tdT)/wt	VISp	10Xv3	Cells	RFP-positive, Hoechst-positive	9780	6350
264_B01	P12	536763	F	Snap25-IRES2-Cre/wt;Ai14(RCL-tdT)/wt	VISp	10Xv3	Cells	RFP-positive, Hoechst-positive	9247	6241
265_A02	P12	536764	F	Ai14(RCL-tdT)/wt	VISp	10Xv3	Cells	No FACS	14692	8838
265_B02	P12	536764	F	Ai14(RCL-tdT)/wt	VISp	10Xv3	Cells	No FACS	22668	16991
602_A01	P12	577932	M	Snap25-IRES2-Cre/wt;Ai14(RCL-tdT)/wt	VIS	10Xv3	Cells	No FACS	8698	6025
602_C01	P12	577932	M	Snap25-IRES2-Cre/wt;Ai14(RCL-tdT)/wt	VIS	10Xv3	Cells	RFP-positive, Hoechst-positive	9063	4808
527_A05	P13	570066	M	Snap25-IRES2-Cre/wt;Ai14(RCL-tdT)/wt	VIS	10Xv3	Cells	No FACS	15855	9818
527_B05	P13	570066	M	Snap25-IRES2-Cre/wt;Ai14(RCL-tdT)/wt	VIS	10Xv3	Cells	RFP-positive, Hoechst-positive	12179	7568
281_A01	P14	538742	M	Snap25-IRES2-Cre/wt;Ai14(RCL-tdT)/wt	VISp	10Xv3	Cells	RFP-positive, Hoechst-positive	10194	6972
281_B01	P14	538742	M	Snap25-IRES2-Cre/wt;Ai14(RCL-tdT)/wt	VISp	10Xv3	Cells	RFP-positive, Hoechst-positive	18722	3993
282_A02	P14	538743	M	Snap25-IRES2-Cre/wt;Ai14(RCL-tdT)/wt	VISp	10Xv3	Cells	No FACS	17349	13025
282_B02	P14	538743	M	Snap25-IRES2-Cre/wt;Ai14(RCL-tdT)/wt	VISp	10Xv3	Cells	No FACS	18971	14180
322_A01	P14	544387	M	Ai14(RCL-tdT)/wt	VISp	10Xv3	Cells	Calcein-positive, Hoechst-positive	11319	6793
322_B01	P14	544387	M	Ai14(RCL-tdT)/wt	VISp	10Xv3	Cells	Calcein-positive, Hoechst-positive	19514	6553
607_A03	P15	577574	M	Snap25-IRES2-Cre/wt;Ai14(RCL-tdT)/wt	VIS	10Xv3	Cells	No FACS	14377	8548
607_C03	P15	577574	M	Snap25-IRES2-Cre/wt;Ai14(RCL-tdT)/wt	VIS	10Xv3	Cells	RFP-positive, Hoechst-positive	11897	6988
491_A07	P16	565508	M	Snap25-IRES2-Cre/wt;Ai14(RCL-tdT)/wt	VIS	10Xv3	Cells	No FACS	1864	660
491_C07	P16	565508	M	Snap25-IRES2-Cre/wt;Ai14(RCL-tdT)/wt	VIS	10Xv3	Cells	RFP-positive, Hoechst-positive	7450	3256
565_A01	P16	574028	M	Snap25-IRES2-Cre/wt;Ai14(RCL-tdT)/wt	VIS	10Xv3	Cells	No FACS	7400	5702
565_B01	P16	574028	M	Snap25-IRES2-Cre/wt;Ai14(RCL-tdT)/wt	VIS	10Xv3	Cells	RFP-positive, Hoechst-positive	7980	5150
479_A03	P17	562811	M	Snap25-IRES2-Cre/wt;Ai14(RCL-tdT)/wt	VIS	10Xv3	Cells	No FACS	9398	7090
479_B03	P17	562811	M	Snap25-IRES2-Cre/wt;Ai14(RCL-tdT)/wt	VIS	10Xv3	Cells	RFP-positive, Hoechst-positive	9076	6151
505_A02	P19	567025	M	Snap25-IRES2-Cre/wt;Ai14(RCL-tdT)/wt	VIS	10Xv3	Cells	No FACS	13203	8363
505_C02	P19	567025	M	Snap25-IRES2-Cre/wt;Ai14(RCL-tdT)/wt	VIS	10Xv3	Cells	RFP-positive, Hoechst-positive	11773	7273
509_A04	P20	567026	M	Snap25-IRES2-Cre/wt;Ai14(RCL-tdT)/wt	VIS	10Xv3	Cells	No FACS	10561	7286
509_B04	P20	567026	M	Snap25-IRES2-Cre/wt;Ai14(RCL-tdT)/wt	VIS	10Xv3	Cells	RFP-positive, Hoechst-positive	7028	3389
482_A06	P21	562459	M	Snap25-IRES2-Cre/wt;Ai14(RCL-tdT)/wt	VIS	10Xv3	Cells	No FACS	14682	10788
482_C06	P21	562459	M	Snap25-IRES2-Cre/wt;Ai14(RCL-tdT)/wt	VIS	10Xv3	Cells	RFP-positive, Hoechst-positive	8604	6382
620_A01	P21	578603	M	Snap25-IRES2-Cre/wt;Ai14(RCL-tdT)/wt	VIS	10Xv3	Cells	No FACS	9477	6172
620_C01	P21	578603	M	Snap25-IRES2-Cre/wt;Ai14(RCL-tdT)/wt	VIS	10Xv3	Cells	RFP-positive, Hoechst-positive	6250	20
715_A01	P21	588559	M	Snap25-IRES2-Cre/wt;Ai14(RCL-tdT)/wt	VIS	10Xv3	Cells	No FACS	12168	6795
715_B01	P21	588559	M	Snap25-IRES2-Cre/wt;Ai14(RCL-tdT)/wt	VIS	10Xv3	Cells	RFP-positive, Hoechst-positive	9393	4415
524_A03	P23	568760	M	Snap25-IRES2-Cre/wt;Ai14(RCL-tdT)/wt	VIS	10Xv3	Cells	No FACS	8959	3909
524_C03	P23	568760	M	Snap25-IRES2-Cre/wt;Ai14(RCL-tdT)/wt	VIS	10Xv3	Cells	RFP-positive, Hoechst-positive	11542	6521
435_A03	P25	557704	M	Snap25-IRES2-Cre/wt;Ai14(RCL-tdT)/wt	VIS	10Xv3	Cells	RFP-positive, Hoechst-positive	9861	7547
435_B03	P25	557704	M	Snap25-IRES2-Cre/wt;Ai14(RCL-tdT)/wt	VIS	10Xv3	Cells	No FACS	12579	7168
418_A04	P28	555355	M	Snap25-IRES2-Cre/wt;Ai14(RCL-tdT)/wt	VISp	10Xv3	Cells	No FACS	8719	3427
418_C04	P28	555355	M	Snap25-IRES2-Cre/wt;Ai14(RCL-tdT)/wt	VISp	10Xv3	Cells	Hoechst-positive	7570	5032
519_A05	P28	567027	M	Snap25-IRES2-Cre/wt;Ai14(RCL-tdT)/wt	VIS	10Xv3	Cells	RFP-positive, Hoechst-positive	10115	6166
519_C05	P28	567027	M	Snap25-IRES2-Cre/wt;Ai14(RCL-tdT)/wt	VIS	10Xv3	Cells	No FACS	11287	7335
447_B06	P54	554815	F	Snap25-IRES2-Cre/wt;Ai14(RCL-tdT)/wt	VIS-PTLp	10Xv3	Cells	No FACS	6685	6594
441_B01	P59	553679	M	Snap25-IRES2-Cre/wt;Ai14(RCL-tdT)/wt	VIS-PTLp	10Xv3	Cells	No FACS	4779	4711
477_A01	P60	557707	F	Snap25-IRES2-Cre/wt;Ai14(RCL-tdT)/wt	VISp	10Xv3	Cells	No FACS	9118	8960
477_B01	P60	557707	F	Snap25-IRES2-Cre/wt;Ai14(RCL-tdT)/wt	VISp	10Xv3	Cells	RFP-positive	7098	7067
444_B04	P61	553680	M	Snap25-IRES2-Cre/wt;Ai14(RCL-tdT)/wt	VIS-PTLp	10Xv3	Cells	No FACS	5945	5851
445_A05	P61	553682	F	Snap25-IRES2-Cre/wt;Ai14(RCL-tdT)/wt	VIS-PTLp	10Xv3	Cells	No FACS	8490	8383
480_A04	P68	556846	M	Snap25-IRES2-Cre/wt;Ai14(RCL-tdT)/wt	VISp	10Xv3	Cells	No FACS	7470	7367
480_B04	P68	556846	M	Snap25-IRES2-Cre/wt;Ai14(RCL-tdT)/wt	VISp	10Xv3	Cells	RFP-positive	6814	6761
Total									919547	568674

### Sheet: library_table_snMulti
load_name	age_label	external_donor_name	sex	full_genotype	roi	method	cell_prep_type	facs_population_plan	Pre_QC cell #	Post_QC cell #
1240_B02	E13.5	628077.E13.5	M	wt/wt	CH - BS	10xMulti	Nuclei	No FACS	7134	63
1240_C02	E13.5	628078.E13.5	M	wt/wt	CH - BS	10xMulti	Nuclei	No FACS	9703	82
1247_A06	E15	628646	M	wt/wt	CH - BS	10xMulti	Nuclei	No FACS	8671	79
1247_B06	E15	628648	M	wt/wt	CH - BS	10xMulti	Nuclei	No FACS	7433	75
1348_A03	E15.5	642103.E15.5	M	wt/wt	CH - BS	10xMulti	Nuclei	No FACS	3792	1182
1348_B03	E15.5	642104.E15.5	M	wt/wt	CH - BS	10xMulti	Nuclei	No FACS	6401	1756
1350_A05	E16	642101	M	wt/wt	CH - BS	10xMulti	Nuclei	No FACS	7449	2567
1350_B05	E16	642108	M	wt/wt	CH - BS	10xMulti	Nuclei	No FACS	8503	3089
1255_A04	E17	629406	unknown	wt/wt	CH - BS	10xMulti	Nuclei	No FACS	10534	3212
1255_B04	E17	629407	unknown	wt/wt	CH - BS	10xMulti	Nuclei	No FACS	18424	3700
1358_A05	E17	643216	F	wt/wt	CH - BS	10xMulti	Nuclei	No FACS	6259	2085
1358_B05	E17	643303	F	wt/wt	CH - BS	10xMulti	Nuclei	No FACS	10574	2784
1247_C06	E18	628827	M	wt/wt	CH - BS	10xMulti	Nuclei	No FACS	6416	75
1247_D06	E18	628823	M	wt/wt	CH - BS	10xMulti	Nuclei	No FACS	7353	53
1358_C05	E18	643307	M	wt/wt	CH - BS	10xMulti	Nuclei	No FACS	7613	2697
1358_D05	E18	643309	M	wt/wt	CH - BS	10xMulti	Nuclei	No FACS	13092	2678
1005_A03	P0	612863	M	wt/wt	VIS	10xMulti	Nuclei	No FACS	12715	8742
1622_A01	P0	669859	M	wt/wt	Isocortex	10xMulti	Nuclei	No FACS	11493	7522
1622_B01	P0	669874	M	wt/wt	Isocortex	10xMulti	Nuclei	No FACS	9869	5397
1713_A04	P0	679646	F	wt/wt	Isocortex	10xMulti	Nuclei	No FACS	10521	6629
846_A03	P0	598855	M	wt/wt	VIS	10xMulti	Nuclei	No FACS	20000	10711
855_A01	P2	598856	M	wt/wt	VIS	10xMulti	Nuclei	No FACS	17783	9735
1822_B04	P4	689640	F	wt/wt	Isocortex	10xMulti	Nuclei	No FACS	1652	363
1831_B02	P4	691949	M	wt/wt	Isocortex	10xMulti	Nuclei	No FACS	6275	4857
1873_D01	P4	694053	F	wt/wt	Isocortex	10xMulti	Nuclei	No FACS	10014	6229
857_B02	P5	599582	M	wt/wt	VIS	10xMulti	Nuclei	No FACS	18971	12708
867_B01	P8	601610	M	wt/wt	VIS	10xMulti	Nuclei	No FACS	7869	6152
1331_A01	P9	638769	M	wt/wt	VIS	10xMulti	Nuclei	No FACS	7243	5232
812_A03	P11	598371	M	wt/wt	VIS	10xMulti	Nuclei	No FACS	7108	5319
1916_C06	P14	695497	M	wt/wt	Isocortex	10xRSeq_Mult	Nuclei	No FACS	7724	6104
1916_D06	P14	695497	M	wt/wt	Isocortex	10xRSeq_Mult	Nuclei	No FACS	7361	5712
1923_E06	P14	695500	F	wt/wt	Isocortex	10xRSeq_Mult	Nuclei	No FACS	11765	8333
1923_F06	P14	695500	F	wt/wt	Isocortex	10xRSeq_Mult	Nuclei	No FACS	11515	8280
874_B03	P14	601611	M	wt/wt	VIS	10xMulti	Nuclei	No FACS	11756	9379
1142_B04	P56	621254	F	wt/wt	VISp	10xMulti	Nuclei	No FACS	5922	4825
1177_A04	P56	622167	M	wt/wt	VIS - VISam-VISpm	10xMulti	Nuclei	No FACS	6966	6429
1177_B04	P56	622167	M	wt/wt	VIS - VISal-VISpl-VISl-VISli-VISpor	10xMulti	Nuclei	No FACS	8284	7157
1177_C04	P56	622172	F	wt/wt	VIS - VISam-VISpm	10xMulti	Nuclei	No FACS	10800	9470
1177_D04	P56	622172	F	wt/wt	VIS - VISal-VISpl-VISl-VISli-VISpor	10xMulti	Nuclei	No FACS	6215	5257
1339_A01	P56	624074	M	wt/wt	VISp	10xMulti	Nuclei	No FACS	2346	1595
1340_C02	P58	623067	F	wt/wt	VISp	10xMulti	Nuclei	No FACS	7023	6231
Total									378541	194545
