## Supplementary Table 2 for "Continuous cell type diversification throughout the embryonic and postnatal mouse visual cortex development"

### Sheet: Sheet1
group	10xv3					10xMultiome
	Foxg1	qc.score	gene.counts	Emx1	Emx2	tss	gene.counts	nFrags
NEC	3.5	0	1000	1	1	3	1000	1000
RG	3.5	0	1000	1	1	3	1000	1000
IP	3.5	0	1000	0	0	3	1000	1000
IMN	4	200	1000	0	0	3	1000	1000
nonIT Glut	4	200	1000	0	0	3	1000	1000
IT Glut	4	200	1000	0	0	3	1000	1000
Glioblast	2	0	1000	0	0	3	1000	1000
OPC-Oligo	0	0	1000	0	0	3	1000	1000
Astro-Epen	0	0	1000	0	0	3	1000	1000
CGE GABA	3	200	1000	0	0	3	1000	1000
MGE GABA	3	200	1000	0	0	3	1000	1000
CNU GABA	3	200	1000	0	0	3	1000	1000
Immune	0	0	1000	0	0	3	1000	1000
Vascular	0	0	1000	0	0	3	1000	1000
